# Decoupling glycation from mortality: glucose, but not methylglyoxal, reduces survival in zebra finches

**DOI:** 10.64898/2026.05.04.722681

**Authors:** Adrián Moreno Borrallo, Sarahi Jaramillo Ortiz, Christine Schaeffer-Reiss, Julie Zumsteg, Claire Villette, Dimitri Heintz, Astolfo Mata Betancourt, Jean-Patrice Robin, Anaïs Allak, François Criscuolo, Fabrice Bertile

## Abstract

Birds provide a unique model for ageing research, with greater longevity and slower senescence compared to mammals of similar size, despite a higher mass-adjusted metabolic rate and blood glucose levels than other vertebrate groups. While the effects of glucose, glycation, and advanced glycation end-products (AGEs) on ageing are well-documented in biomedical research, their impact on avian physiology and ageing remains poorly understood. Although birds may possess adaptations mitigating the potential detrimental effects of glucose, elevated glucose still predicts reduced lifespan, and protein glycation varies with age and can influence fitness-related traits, implying that glycation or AGEs accumulation may have relevant effects on avian longevity. In this study, we experimentally investigated how one year of dietary supplementation with glucose or methylglyoxal affects survival and physiology (metabolic rate, flying performance, and beak coloration) in captive zebra finches (*Taeniopygia guttata*). We reveal a significant increase in mortality and an elevated albumin glycation rate in glucose-supplemented birds. Plasma AGEs increased in both supplemented groups, but this and glycation did not help explain the increased mortality in glucose-supplemented birds. Additionally, we observed an age-related constraint on seasonal metabolic adjustment and an age-related decline in beak coloration. This secondary sexual trait was affected by both supplementation treatments. Furthermore, flight performance was lower in supplemented birds, particularly in the glucose group, during the peak mortality period, suggesting a broader deterioration in health. Thus, although glucose supplementation was more deleterious than methylglyoxal, the underlying mechanisms responsible for the increase in mortality remain to be elucidated in future studies.
