## Supplementary material for "Decoupling glycation from mortality: glucose, but not methylglyoxal, reduces survival in zebra finches": ESM5 - Extra results coloration

### Sheet: Hoja1
	g1	g2	A	delta.obs	delta.exp	p
1	Control.Baseline.male	Glucose.Baseline.male	-0.0006385744	0.11470584	0.11463264	0.3630
2	Control.Baseline.male	Methylglyoxal.Baseline.male	0.0079433596	0.11523287	0.11615553	0.2415
3	Control.Baseline.male	Control.November.male	0.0024795461	0.08879560	0.08901632	0.3186
4	Control.Baseline.male	Glucose.November.male	-0.0059321916	0.07910603	0.07863953	0.5205
5	Control.Baseline.male	Methylglyoxal.November.male	0.0033955272	0.07996753	0.08023999	0.3078
6	Control.Baseline.male	Control.February.male	0.0973349049	0.06958210	0.07708518	0.0029
7	Control.Baseline.male	Glucose.February.male	0.0314520418	0.07298878	0.07535898	0.1243
8	Control.Baseline.male	Methylglyoxal.February.male	0.0671042574	0.06831453	0.07322847	0.0054
9	Control.Baseline.male	Control.May.male	0.1118721385	0.08389300	0.09446050	0.0003
10	Control.Baseline.male	Glucose.May.male	0.0729605066	0.07242724	0.07812745	0.0248
11	Control.Baseline.male	Methylglyoxal.May.male	0.1114745794	0.06570551	0.07394893	0.0004
12	Control.Baseline.male	Control.August.male	0.1851853768	0.06968043	0.08551691	0.0003
13	Control.Baseline.male	Glucose.August.male	0.0893412523	0.07447514	0.08178162	0.0087
14	Control.Baseline.male	Methylglyoxal.August.male	0.1398754853	0.06738177	0.07833955	0.0002
15	Control.Baseline.male	Control.Baseline.female	0.0709921990	0.09917813	0.10675705	0.0196
16	Control.Baseline.male	Glucose.Baseline.female	0.0598912710	0.09159691	0.09743225	0.0234
17	Control.Baseline.male	Methylglyoxal.Baseline.female	0.0695553369	0.11348918	0.12197305	0.0210
18	Control.Baseline.male	Control.November.female	0.0479373267	0.08656946	0.09092832	0.0195
19	Control.Baseline.male	Glucose.November.female	0.0933851434	0.08547967	0.09428443	0.0032
20	Control.Baseline.male	Methylglyoxal.November.female	0.0310556097	0.08297824	0.08563777	0.0859
21	Control.Baseline.male	Control.February.female	0.1943542058	0.07583252	0.09412638	0.0001
22	Control.Baseline.male	Glucose.February.female	0.2014375862	0.07030303	0.08803699	0.0001
23	Control.Baseline.male	Methylglyoxal.February.female	0.2536024962	0.06519925	0.08735191	0.0001
24	Control.Baseline.male	Control.May.female	0.2217265605	0.08043034	0.10334458	0.0001
25	Control.Baseline.male	Glucose.May.female	0.2292040742	0.07304319	0.09476333	0.0002
26	Control.Baseline.male	Methylglyoxal.May.female	0.2554015405	0.06919905	0.09293472	0.0001
27	Control.Baseline.male	Control.August.female	0.2655265119	0.07717047	0.10506910	0.0001
28	Control.Baseline.male	Glucose.August.female	0.1283503888	0.08263083	0.09479822	0.0293
29	Control.Baseline.male	Methylglyoxal.August.female	0.3085934919	0.07341670	0.10618457	0.0001
30	Glucose.Baseline.male	Methylglyoxal.Baseline.male	-0.0185126649	0.14342299	0.14081611	0.8411
31	Glucose.Baseline.male	Control.November.male	0.0150902629	0.12000609	0.12184476	0.1535
32	Glucose.Baseline.male	Glucose.November.male	0.0257868594	0.11147247	0.11442308	0.1013
33	Glucose.Baseline.male	Methylglyoxal.November.male	0.0088378686	0.10909732	0.11007011	0.2212
34	Glucose.Baseline.male	Control.February.male	0.1041006452	0.10599434	0.11831055	0.0036
35	Glucose.Baseline.male	Glucose.February.male	0.0383788115	0.11668347	0.12134037	0.1204
36	Glucose.Baseline.male	Methylglyoxal.February.male	0.0788499927	0.09844879	0.10687596	0.0030
37	Glucose.Baseline.male	Control.May.male	0.0815218600	0.12030524	0.13098324	0.0054
38	Glucose.Baseline.male	Glucose.May.male	0.0461730736	0.11404122	0.11956176	0.0696
39	Glucose.Baseline.male	Methylglyoxal.May.male	0.0808077274	0.09691600	0.10543605	0.0050
40	Glucose.Baseline.male	Control.August.male	0.1524710724	0.10767581	0.12704677	0.0008
41	Glucose.Baseline.male	Glucose.August.male	0.0795856243	0.11608913	0.12612703	0.0163
42	Glucose.Baseline.male	Methylglyoxal.August.male	0.1249828446	0.10099306	0.11541838	0.0005
43	Glucose.Baseline.male	Control.Baseline.female	0.0632390139	0.12830793	0.13696976	0.0252
44	Glucose.Baseline.male	Glucose.Baseline.female	0.0480855110	0.12072670	0.12682515	0.0393
45	Glucose.Baseline.male	Methylglyoxal.Baseline.female	0.0253413557	0.14362344	0.14735769	0.1156
46	Glucose.Baseline.male	Control.November.female	0.0502101818	0.11670372	0.12287321	0.0184
47	Glucose.Baseline.male	Glucose.November.female	0.0679031405	0.11784610	0.12643118	0.0151
48	Glucose.Baseline.male	Methylglyoxal.November.female	0.0357482135	0.11534467	0.11962091	0.0793
49	Glucose.Baseline.male	Control.February.female	0.1719974162	0.10819895	0.13067466	0.0001
50	Glucose.Baseline.male	Glucose.February.female	0.1533259547	0.11191702	0.13218431	0.0010
51	Glucose.Baseline.male	Methylglyoxal.February.female	0.2082551018	0.10015500	0.12649908	0.0001
52	Glucose.Baseline.male	Control.May.female	0.1656948058	0.11404164	0.13669055	0.0001
53	Glucose.Baseline.male	Glucose.May.female	0.1535127625	0.11903760	0.14062539	0.0020
54	Glucose.Baseline.male	Methylglyoxal.May.female	0.1930698323	0.10561129	0.13088033	0.0001
55	Glucose.Baseline.male	Control.August.female	0.2026526900	0.11516585	0.14443624	0.0001
56	Glucose.Baseline.male	Glucose.August.female	0.0831007744	0.13403635	0.14618438	0.0488
57	Glucose.Baseline.male	Methylglyoxal.August.female	0.2366254136	0.11141209	0.14594681	0.0001
58	Methylglyoxal.Baseline.male	Control.November.male	0.0335176836	0.12038670	0.12456172	0.0753
59	Methylglyoxal.Baseline.male	Glucose.November.male	0.0458254908	0.11217144	0.11755863	0.0468
60	Methylglyoxal.Baseline.male	Methylglyoxal.November.male	0.0305548583	0.10980527	0.11326610	0.0745
61	Methylglyoxal.Baseline.male	Control.February.male	0.1218482278	0.10699632	0.12184263	0.0044
62	Methylglyoxal.Baseline.male	Glucose.February.male	0.0620293825	0.11736730	0.12512897	0.0554
63	Methylglyoxal.Baseline.male	Methylglyoxal.February.male	0.1095458071	0.09953529	0.11178036	0.0014
64	Methylglyoxal.Baseline.male	Control.May.male	0.1107093589	0.12073478	0.13576527	0.0018
65	Methylglyoxal.Baseline.male	Glucose.May.male	0.0765475703	0.11481407	0.12433133	0.0354
66	Methylglyoxal.Baseline.male	Methylglyoxal.May.male	0.1198183707	0.09809282	0.11144611	0.0010
67	Methylglyoxal.Baseline.male	Control.August.male	0.1691711885	0.10864947	0.13077240	0.0004
68	Methylglyoxal.Baseline.male	Glucose.August.male	0.1008160648	0.11676889	0.12986096	0.0153
69	Methylglyoxal.Baseline.male	Methylglyoxal.August.male	0.1529310385	0.10210605	0.12054043	0.0004
70	Methylglyoxal.Baseline.male	Control.Baseline.female	0.0660701384	0.12839618	0.13747947	0.0277
71	Methylglyoxal.Baseline.male	Glucose.Baseline.female	0.0550210074	0.12105951	0.12810815	0.0333
72	Methylglyoxal.Baseline.male	Methylglyoxal.Baseline.female	0.0236874177	0.14320412	0.14667856	0.1336
73	Methylglyoxal.Baseline.male	Control.November.female	0.0742027314	0.11718173	0.12657385	0.0078
74	Methylglyoxal.Baseline.male	Glucose.November.female	0.0917034337	0.11831745	0.13026301	0.0060
75	Methylglyoxal.Baseline.male	Methylglyoxal.November.female	0.0579649787	0.11590536	0.12303720	0.0339
76	Methylglyoxal.Baseline.male	Control.February.female	0.1877176389	0.10901484	0.13420806	0.0001
77	Methylglyoxal.Baseline.male	Glucose.February.female	0.1681409095	0.11278642	0.13558356	0.0006
78	Methylglyoxal.Baseline.male	Methylglyoxal.February.female	0.2226068929	0.10134303	0.13036266	0.0001
79	Methylglyoxal.Baseline.male	Control.May.female	0.1863060733	0.11467135	0.14092688	0.0001
80	Methylglyoxal.Baseline.male	Glucose.May.female	0.1615882773	0.11963790	0.14269589	0.0035
81	Methylglyoxal.Baseline.male	Methylglyoxal.May.female	0.2089494934	0.10662859	0.13479365	0.0002
82	Methylglyoxal.Baseline.male	Control.August.female	0.2118493809	0.11582743	0.14696103	0.0001
83	Methylglyoxal.Baseline.male	Glucose.August.female	0.0882357306	0.13387009	0.14682533	0.0654
84	Methylglyoxal.Baseline.male	Methylglyoxal.August.female	0.2438292563	0.11223007	0.14841896	0.0001
85	Control.November.male	Glucose.November.male	0.0013914800	0.08219433	0.08230886	0.3356
86	Control.November.male	Methylglyoxal.November.male	0.0018864138	0.08278648	0.08294294	0.3335
87	Control.November.male	Control.February.male	0.0496249071	0.07222572	0.07599707	0.0305
88	Control.November.male	Glucose.February.male	0.0119094645	0.07659839	0.07752163	0.2348
89	Control.November.male	Methylglyoxal.February.male	0.0141863987	0.07037469	0.07138742	0.1611
90	Control.November.male	Control.May.male	0.0438331225	0.08783761	0.09186431	0.0335
91	Control.November.male	Glucose.May.male	0.0351624298	0.07578775	0.07854975	0.0797
92	Control.November.male	Methylglyoxal.May.male	0.0382009837	0.06764421	0.07033092	0.0316
93	Control.November.male	Control.August.male	0.1220443852	0.07245930	0.08253185	0.0003
94	Control.November.male	Glucose.August.male	0.0336111078	0.07805123	0.08076586	0.0920
95	Control.November.male	Methylglyoxal.August.male	0.0740838716	0.06962172	0.07519225	0.0048
96	Control.November.male	Control.Baseline.female	0.0459804469	0.10336926	0.10835131	0.0449
97	Control.November.male	Glucose.Baseline.female	0.0173177111	0.09524652	0.09692504	0.1524
98	Control.November.male	Methylglyoxal.Baseline.female	0.0420771047	0.11889561	0.12411814	0.0638
99	Control.November.male	Control.November.female	0.0105917232	0.08998184	0.09094510	0.2285
100	Control.November.male	Glucose.November.female	0.0306587052	0.08907786	0.09189525	0.0712
101	Control.November.male	Methylglyoxal.November.female	-0.0065275151	0.08637631	0.08581615	0.5470
102	Control.November.male	Control.February.female	0.1317443553	0.07865894	0.09059421	0.0001
103	Control.November.male	Glucose.February.female	0.1407114042	0.07343995	0.08546599	0.0015
104	Control.November.male	Methylglyoxal.February.female	0.1910746046	0.06734681	0.08325466	0.0001
105	Control.November.male	Control.May.female	0.1489122284	0.08375768	0.09841250	0.0003
106	Control.November.male	Glucose.May.female	0.1703272181	0.07687153	0.09265282	0.0021
107	Control.November.male	Methylglyoxal.May.female	0.1782151275	0.07180784	0.08738034	0.0002
108	Control.November.male	Control.August.female	0.1965252731	0.08066267	0.10039230	0.0002
109	Control.November.male	Glucose.August.female	0.0904434772	0.08824797	0.09702307	0.0577
110	Control.November.male	Methylglyoxal.August.female	0.2416237382	0.07655141	0.10094120	0.0002
111	Glucose.November.male	Methylglyoxal.November.male	-0.0058175000	0.07287435	0.07245286	0.5169
112	Glucose.November.male	Control.February.male	0.0999311476	0.05897866	0.06552683	0.0005
113	Glucose.November.male	Glucose.February.male	0.0009728223	0.06049160	0.06055050	0.3993
114	Glucose.November.male	Methylglyoxal.February.male	0.0383878500	0.05960395	0.06198336	0.0420
115	Glucose.November.male	Control.May.male	0.0929486971	0.07533398	0.08305371	0.0019
116	Glucose.November.male	Glucose.May.male	0.0474571636	0.06053075	0.06354648	0.0706
117	Glucose.November.male	Methylglyoxal.May.male	0.0775241141	0.05633343	0.06106764	0.0066
118	Glucose.November.male	Control.August.male	0.2093159238	0.05856157	0.07406443	0.0001
119	Glucose.November.male	Glucose.August.male	0.0791800544	0.06291997	0.06833038	0.0153
120	Glucose.November.male	Methylglyoxal.August.male	0.1292981504	0.05741336	0.06593918	0.0001
121	Glucose.November.male	Control.Baseline.female	0.1003919821	0.09421946	0.10473391	0.0034
122	Glucose.November.male	Glucose.Baseline.female	0.0882499807	0.08579588	0.09410022	0.0038
123	Glucose.November.male	Methylglyoxal.Baseline.female	0.1088706781	0.10999106	0.12342884	0.0047
124	Glucose.November.male	Control.November.female	0.0329748027	0.07996522	0.08269197	0.0559
125	Glucose.November.male	Glucose.November.female	0.0886169660	0.07818885	0.08579143	0.0034
126	Glucose.November.male	Methylglyoxal.November.female	0.0251227074	0.07537475	0.07731716	0.0874
127	Glucose.November.male	Control.February.female	0.2063051859	0.06733581	0.08483842	0.0001
128	Glucose.November.male	Glucose.February.female	0.2346785664	0.05805251	0.07585376	0.0002
129	Glucose.November.male	Methylglyoxal.February.female	0.2881059989	0.05448012	0.07652842	0.0001
130	Glucose.November.male	Control.May.female	0.2341011646	0.07216393	0.09422122	0.0001
131	Glucose.November.male	Glucose.May.female	0.2853313800	0.05977513	0.08364034	0.0009
132	Glucose.November.male	Methylglyoxal.May.female	0.2872790451	0.05854089	0.08213717	0.0001
133	Glucose.November.male	Control.August.female	0.3067158481	0.06717511	0.09689406	0.0001
134	Glucose.November.male	Glucose.August.female	0.1680296530	0.06952183	0.08356287	0.0115
135	Glucose.November.male	Methylglyoxal.August.female	0.3565114379	0.06285828	0.09768361	0.0001
136	Methylglyoxal.November.male	Control.February.male	0.1247380560	0.06257146	0.07148884	0.0002
137	Methylglyoxal.November.male	Glucose.February.male	0.0170144527	0.06457601	0.06569375	0.2174
138	Methylglyoxal.November.male	Methylglyoxal.February.male	0.0591250068	0.06251261	0.06644093	0.0093
139	Methylglyoxal.November.male	Control.May.male	0.0813127926	0.07688236	0.08368720	0.0024
140	Methylglyoxal.November.male	Glucose.May.male	0.0241404806	0.06441507	0.06600855	0.1530
141	Methylglyoxal.November.male	Methylglyoxal.May.male	0.0591501778	0.05969638	0.06344943	0.0080
142	Methylglyoxal.November.male	Control.August.male	0.2041553136	0.06236497	0.07836325	0.0001
143	Methylglyoxal.November.male	Glucose.August.male	0.0841868978	0.06646298	0.07257265	0.0086
144	Methylglyoxal.November.male	Methylglyoxal.August.male	0.1402063346	0.06091040	0.07084305	0.0002
145	Methylglyoxal.November.male	Control.Baseline.female	0.1081636688	0.09356962	0.10491793	0.0016
146	Methylglyoxal.November.male	Glucose.Baseline.female	0.0779087179	0.08598839	0.09325367	0.0026
147	Methylglyoxal.November.male	Methylglyoxal.Baseline.female	0.0859960132	0.10768726	0.11781925	0.0035
148	Methylglyoxal.November.male	Control.November.female	0.0356061968	0.08076754	0.08374955	0.0423
149	Methylglyoxal.November.male	Glucose.November.female	0.0780891483	0.07924798	0.08596057	0.0013
150	Methylglyoxal.November.male	Methylglyoxal.November.female	0.0364037691	0.07674655	0.07964597	0.0445
151	Methylglyoxal.November.male	Control.February.female	0.216027797	0.06960083	0.08877972	0.00010000
152	Methylglyoxal.November.male	Glucose.February.female	0.213991732	0.06229087	0.07924963	0.00010000
153	Methylglyoxal.November.male	Methylglyoxal.February.female	0.283925919	0.05846903	0.08165221	0.00010000
154	Methylglyoxal.November.male	Control.May.female	0.217143392	0.07395898	0.09447321	0.00010000
155	Methylglyoxal.November.male	Glucose.May.female	0.233629231	0.06418764	0.08375533	0.00020000
156	Methylglyoxal.November.male	Methylglyoxal.May.female	0.261423189	0.06218840	0.08420032	0.00010000
157	Methylglyoxal.November.male	Control.August.female	0.283971483	0.06985501	0.09755898	0.00010000
158	Methylglyoxal.November.male	Glucose.August.female	0.133342130	0.07273345	0.08392406	0.01560000
159	Methylglyoxal.November.male	Methylglyoxal.August.female	0.331804501	0.06610125	0.09892501	0.00010000
160	Control.February.male	Glucose.February.male	0.111635490	0.04017605	0.04522473	0.01600000
161	Control.February.male	Methylglyoxal.February.male	0.013509150	0.04712218	0.04776748	0.20550000
162	Control.February.male	Control.May.male	0.094819816	0.06200672	0.06850208	0.00280000
163	Control.February.male	Glucose.May.male	0.222887034	0.04157740	0.05350238	0.00040000
164	Control.February.male	Methylglyoxal.May.male	0.151772439	0.04283833	0.05050334	0.00020000
165	Control.February.male	Control.August.male	0.052489302	0.04149052	0.04378897	0.07110000
166	Control.February.male	Glucose.August.male	0.002540060	0.04444447	0.04455765	0.34650000
167	Control.February.male	Methylglyoxal.August.male	0.021690993	0.04273075	0.04367817	0.17140000
168	Control.February.male	Control.Baseline.female	0.037818819	0.08658471	0.08998795	0.11830000
169	Control.February.male	Glucose.Baseline.female	0.041558521	0.07710818	0.08045163	0.07880000
170	Control.February.male	Methylglyoxal.Baseline.female	0.104458269	0.10408153	0.11622186	0.01790000
171	Control.February.male	Control.November.female	0.043098395	0.07013927	0.07329831	0.04450000
172	Control.February.male	Glucose.November.female	0.063392454	0.06717333	0.07171983	0.01670000
173	Control.February.male	Methylglyoxal.November.female	-0.002393486	0.06395721	0.06380450	0.46030000
174	Control.February.male	Control.February.female	0.066239329	0.05476986	0.05865513	0.01110000
175	Control.February.male	Glucose.February.female	0.133738584	0.03860351	0.04456335	0.01680000
176	Control.February.male	Methylglyoxal.February.female	0.139293403	0.03856159	0.04480225	0.00440000
177	Control.February.male	Control.May.female	0.169371442	0.05969389	0.07186593	0.00120000
178	Control.February.male	Glucose.May.female	0.309123124	0.03773150	0.05461393	0.00090000
179	Control.February.male	Methylglyoxal.May.female	0.203270285	0.04241478	0.05323610	0.00090000
180	Control.February.male	Control.August.female	0.239154274	0.05162411	0.06785095	0.00100000
181	Control.February.male	Glucose.August.female	0.174291996	0.04612846	0.05586535	0.01710000
182	Control.February.male	Methylglyoxal.August.female	0.299236294	0.04654548	0.06642108	0.00030000
183	Glucose.February.male	Methylglyoxal.February.male	0.010014281	0.04597976	0.04644487	0.28110000
184	Glucose.February.male	Control.May.male	0.068637459	0.06470902	0.06947780	0.04450000
185	Glucose.February.male	Glucose.May.male	0.044732990	0.03758784	0.03934799	0.17090000
186	Glucose.February.male	Methylglyoxal.May.male	0.039095303	0.04068047	0.04233559	0.08940000
187	Glucose.February.male	Control.August.male	0.258080148	0.03808801	0.05133709	0.00190000
188	Glucose.February.male	Glucose.August.male	0.070105961	0.04149748	0.04462603	0.12280000
189	Glucose.February.male	Methylglyoxal.August.male	0.114955421	0.04027626	0.04550761	0.02180000
190	Glucose.February.male	Control.Baseline.female	0.088849391	0.09339191	0.10249888	0.03590000
191	Glucose.February.male	Glucose.Baseline.female	0.076498783	0.08202008	0.08881426	0.02570000
192	Glucose.February.male	Methylglyoxal.Baseline.female	0.093648132	0.11493054	0.12680566	0.03910000
193	Glucose.February.male	Control.November.female	0.035754745	0.07384255	0.07658067	0.08710000
194	Glucose.February.male	Glucose.November.female	0.067726100	0.07061443	0.07574429	0.03390000
195	Glucose.February.male	Methylglyoxal.November.female	0.016908614	0.06664157	0.06778776	0.21200000
196	Glucose.February.male	Control.February.female	0.197836904	0.05529249	0.06892923	0.00040000
197	Glucose.February.male	Glucose.February.female	0.342705004	0.03353254	0.05101597	0.00720000
198	Glucose.February.male	Methylglyoxal.February.female	0.344396053	0.03483170	0.05312918	0.00080000
199	Glucose.February.male	Control.May.female	0.221012670	0.06148019	0.07892322	0.00040000
200	Glucose.February.male	Glucose.May.female	0.493428095	0.03114609	0.06148404	0.00750000
201	Glucose.February.male	Methylglyoxal.May.female	0.337995491	0.03951938	0.05969655	0.00090000
202	Glucose.February.male	Control.August.female	0.358674128	0.05133962	0.08005231	0.00080000
203	Glucose.February.male	Glucose.August.female	0.356208275	0.04245976	0.06595264	0.04761905
204	Glucose.February.male	Methylglyoxal.August.female	0.429875285	0.04469834	0.07840099	0.00090000
205	Methylglyoxal.February.male	Control.May.male	0.027591381	0.06205530	0.06381607	0.09280000
206	Methylglyoxal.February.male	Glucose.May.male	0.074013344	0.04674059	0.05047652	0.01680000
207	Methylglyoxal.February.male	Methylglyoxal.May.male	0.040522189	0.04642941	0.04839029	0.03240000
208	Methylglyoxal.February.male	Control.August.male	0.089833225	0.04620408	0.05076441	0.00990000
209	Methylglyoxal.February.male	Glucose.August.male	-0.019438671	0.04889089	0.04795864	0.70430000
210	Methylglyoxal.February.male	Methylglyoxal.August.male	0.018379530	0.04663063	0.04750372	0.15250000
211	Methylglyoxal.February.male	Control.Baseline.female	0.069129270	0.08238565	0.08850386	0.01230000
212	Methylglyoxal.February.male	Glucose.Baseline.female	0.054183307	0.07454300	0.07881337	0.01880000
213	Methylglyoxal.February.male	Methylglyoxal.Baseline.female	0.107226047	0.09660807	0.10821112	0.00320000
214	Methylglyoxal.February.male	Control.November.female	0.011082192	0.06872693	0.06949711	0.22890000
215	Methylglyoxal.February.male	Glucose.November.female	0.024248533	0.06622272	0.06786843	0.09140000
216	Methylglyoxal.February.male	Methylglyoxal.November.female	-0.015328463	0.06362509	0.06266453	0.87270000
217	Methylglyoxal.February.male	Control.February.female	0.105741121	0.05620453	0.06285040	0.00070000
218	Methylglyoxal.February.male	Glucose.February.female	0.122070849	0.04451018	0.05069905	0.00770000
219	Methylglyoxal.February.male	Methylglyoxal.February.female	0.178692904	0.04349254	0.05295528	0.00040000
220	Methylglyoxal.February.male	Control.May.female	0.148636677	0.06020115	0.07071146	0.00030000
221	Methylglyoxal.February.male	Glucose.May.female	0.217042098	0.04453669	0.05688261	0.00110000
222	Methylglyoxal.February.male	Methylglyoxal.May.female	0.180040446	0.04672247	0.05698144	0.00180000
223	Methylglyoxal.February.male	Control.August.female	0.230254457	0.05403457	0.07019797	0.00010000
224	Methylglyoxal.February.male	Glucose.August.female	0.111810452	0.05116024	0.05760059	0.04330000
225	Methylglyoxal.February.male	Methylglyoxal.August.female	0.284845662	0.05011018	0.07006905	0.00010000
226	Control.May.male	Glucose.May.male	0.038054246	0.06447484	0.06702544	0.09720000
227	Control.May.male	Methylglyoxal.May.male	0.003092682	0.05845022	0.05863155	0.33310000
228	Control.May.male	Control.August.male	0.086476424	0.06169414	0.06753426	0.01210000
229	Control.May.male	Glucose.August.male	0.008036203	0.06734191	0.06788747	0.28400000
230	Control.May.male	Methylglyoxal.August.male	0.027298584	0.05990382	0.06158501	0.11050000
231	Control.May.male	Control.Baseline.female	0.075381202	0.10089561	0.10912130	0.01640000
232	Control.May.male	Glucose.Baseline.female	0.065708130	0.09141908	0.09784852	0.01530000
233	Control.May.male	Methylglyoxal.Baseline.female	0.081725530	0.11901464	0.12960683	0.01820000
234	Control.May.male	Control.November.female	0.006924378	0.08507238	0.08566556	0.28860000
235	Control.May.male	Glucose.November.female	-0.014104361	0.08352865	0.08236691	0.76800000
236	Control.May.male	Methylglyoxal.November.female	0.031604618	0.08031252	0.08293361	0.06090000
237	Control.May.male	Control.February.female	0.083314291	0.07112517	0.07758948	0.00300000
238	Control.May.male	Glucose.February.female	0.081571243	0.06150095	0.06696323	0.03070000
239	Control.May.male	Methylglyoxal.February.female	0.145829338	0.05663852	0.06630820	0.00110000
240	Control.May.male	Control.May.female	0.038822275	0.07686697	0.07997165	0.08450000
241	Control.May.male	Glucose.May.female	0.126433970	0.06415163	0.07343649	0.02620000
242	Control.May.male	Methylglyoxal.May.female	0.094923418	0.06149598	0.06794561	0.01000000
243	Control.May.male	Control.August.female	0.143752592	0.07182773	0.08388665	0.00530000
244	Control.May.male	Glucose.August.female	0.041193485	0.07735224	0.08067555	0.29150000
245	Control.May.male	Methylglyoxal.August.female	0.196276369	0.06674911	0.08304982	0.00070000
246	Glucose.May.male	Methylglyoxal.May.male	-0.006340101	0.04176025	0.04149715	0.52200000
247	Glucose.May.male	Control.August.male	0.307933249	0.03973860	0.05742018	0.00030000
248	Glucose.May.male	Glucose.August.male	0.140598770	0.04313905	0.05019663	0.01160000
249	Glucose.May.male	Methylglyoxal.August.male	0.167454937	0.04150685	0.04985538	0.00420000
250	Glucose.May.male	Control.Baseline.female	0.122339929	0.09185879	0.10466329	0.01150000
251	Glucose.May.male	Glucose.Baseline.female	0.102942141	0.08102847	0.09032691	0.0099
252	Glucose.May.male	Methylglyoxal.Baseline.female	0.101904960	0.11224383	0.12497990	0.0174
253	Glucose.May.male	Control.November.female	0.041460157	0.07321024	0.07637683	0.0620
254	Glucose.May.male	Glucose.November.female	0.063267311	0.07009120	0.07482518	0.0232
255	Glucose.May.male	Methylglyoxal.November.female	0.064685223	0.06633905	0.07092698	0.0302
256	Glucose.May.male	Control.February.female	0.241410059	0.05562047	0.07332087	0.0001
257	Glucose.May.male	Glucose.February.female	0.356851148	0.03583785	0.05572248	0.0046
258	Glucose.May.male	Methylglyoxal.February.female	0.386641610	0.03647949	0.05947499	0.0001
259	Glucose.May.male	Control.May.female	0.214338500	0.06146349	0.07823152	0.0006
260	Glucose.May.male	Glucose.May.female	0.436848062	0.03415111	0.06064279	0.0041
261	Glucose.May.male	Methylglyoxal.May.female	0.339925462	0.04096451	0.06206043	0.0001
262	Glucose.May.male	Control.August.female	0.363693379	0.05204366	0.08179023	0.0004
263	Glucose.May.male	Glucose.August.female	0.296993218	0.04480183	0.06372887	0.0345
264	Glucose.May.male	Methylglyoxal.August.female	0.435219199	0.04587677	0.08122933	0.0002
265	Methylglyoxal.May.male	Control.August.male	0.203861266	0.04167250	0.05234327	0.0001
266	Methylglyoxal.May.male	Glucose.August.male	0.052082086	0.04402373	0.04644255	0.0508
267	Methylglyoxal.May.male	Methylglyoxal.August.male	0.100915523	0.04268328	0.04747416	0.0034
268	Methylglyoxal.May.male	Control.Baseline.female	0.126051862	0.08027917	0.09185805	0.0009
269	Methylglyoxal.May.male	Glucose.Baseline.female	0.096529526	0.07215643	0.07986584	0.0018
270	Methylglyoxal.May.male	Methylglyoxal.Baseline.female	0.115243689	0.09495033	0.10731806	0.0030
271	Methylglyoxal.May.male	Control.November.female	0.029408857	0.06603655	0.06803746	0.0608
272	Methylglyoxal.May.male	Glucose.November.female	0.026318202	0.06321695	0.06492568	0.0820
273	Methylglyoxal.May.male	Methylglyoxal.November.female	0.044132706	0.06051541	0.06330942	0.0264
274	Methylglyoxal.May.male	Control.February.female	0.201675618	0.05279803	0.06613606	0.0001
275	Methylglyoxal.May.male	Glucose.February.female	0.216673839	0.03941244	0.05031422	0.0002
276	Methylglyoxal.May.male	Methylglyoxal.February.female	0.303344857	0.03923713	0.05632217	0.0001
277	Methylglyoxal.May.male	Control.May.female	0.175255630	0.05681923	0.06889314	0.0001
278	Methylglyoxal.May.male	Glucose.May.female	0.260788519	0.03884078	0.05254353	0.0003
279	Methylglyoxal.May.male	Methylglyoxal.May.female	0.249285061	0.04242045	0.05650673	0.0001
280	Methylglyoxal.May.male	Control.August.female	0.297695877	0.04987588	0.07101750	0.0001
281	Methylglyoxal.May.male	Glucose.August.female	0.145377803	0.04514646	0.05282622	0.0095
282	Methylglyoxal.May.male	Methylglyoxal.August.female	0.361458469	0.04576462	0.07167054	0.0001
283	Control.August.male	Glucose.August.male	0.021709640	0.04281046	0.04376049	0.2202
284	Control.August.male	Methylglyoxal.August.male	0.030824083	0.04143654	0.04275441	0.1186
285	Control.August.male	Control.Baseline.female	0.054174542	0.08742228	0.09242961	0.0526
286	Control.August.male	Glucose.Baseline.female	0.066225032	0.07753373	0.08303256	0.0327
287	Control.August.male	Methylglyoxal.Baseline.female	0.118643882	0.10575248	0.11998836	0.0135
288	Control.August.male	Control.November.female	0.071458833	0.07026739	0.07567504	0.0116
289	Control.August.male	Glucose.November.female	0.055770096	0.06716597	0.07113307	0.0225
290	Control.August.male	Methylglyoxal.November.female	0.069942179	0.06378904	0.06858610	0.0058
291	Control.August.male	Control.February.female	-0.008182212	0.05414232	0.05370291	0.5768
292	Control.August.male	Glucose.February.female	-0.007855949	0.03655229	0.03626738	0.4674
293	Control.August.male	Methylglyoxal.February.female	0.012395070	0.03696387	0.03742779	0.2620
294	Control.August.male	Control.May.female	0.075253734	0.05929249	0.06411757	0.0127
295	Control.August.male	Glucose.May.female	0.213114530	0.03526575	0.04481688	0.0038
296	Control.August.male	Methylglyoxal.May.female	0.062972058	0.04094974	0.04370172	0.0566
297	Control.August.male	Control.August.female	0.122128417	0.05064308	0.05768848	0.0121
298	Control.August.male	Glucose.August.female	0.076225960	0.04400925	0.04764071	0.1969
299	Control.August.male	Methylglyoxal.August.female	0.172078585	0.04524704	0.05465137	0.0047
300	Glucose.August.male	Methylglyoxal.August.male	-0.024235500	0.04403662	0.04299462	0.7252
301	Glucose.August.male	Control.Baseline.female	0.0441287613	0.09390670	0.09824199	0.1070
302	Glucose.August.male	Glucose.Baseline.female	0.0377328601	0.08307637	0.08633400	0.1099
303	Glucose.August.male	Methylglyoxal.Baseline.female	0.0805655184	0.11439414	0.12441793	0.0548
304	Glucose.August.male	Control.November.female	0.0125565417	0.07536054	0.07631884	0.2617
305	Glucose.August.male	Glucose.November.female	0.0049692295	0.07248042	0.07284239	0.3271
306	Glucose.August.male	Methylglyoxal.November.female	-0.0051034410	0.06872828	0.06837931	0.5013
307	Glucose.August.male	Control.February.female	0.0365345838	0.05800970	0.06020943	0.1069
308	Glucose.August.male	Glucose.February.female	0.0443366156	0.03942169	0.04125060	0.1924
309	Glucose.August.male	Methylglyoxal.February.female	0.0936945885	0.03916737	0.04321652	0.0420
310	Glucose.August.male	Control.May.female	0.0790017336	0.06399326	0.06948250	0.0208
311	Glucose.August.male	Glucose.May.female	0.2472336147	0.03845172	0.05108054	0.0126
312	Glucose.August.male	Methylglyoxal.May.female	0.1111992307	0.04383158	0.04931542	0.0294
313	Glucose.August.male	Control.August.female	0.1751350578	0.05511553	0.06681764	0.0084
314	Glucose.August.male	Glucose.August.female	0.1199669933	0.05017759	0.05701785	0.2543
315	Glucose.August.male	Methylglyoxal.August.female	0.2384334749	0.04894863	0.06427361	0.0025
316	Methylglyoxal.August.male	Control.Baseline.female	0.0599174334	0.08307648	0.08837147	0.0409
317	Methylglyoxal.August.male	Glucose.Baseline.female	0.0680535074	0.07432891	0.07975663	0.0192
318	Methylglyoxal.August.male	Methylglyoxal.Baseline.female	0.1243561027	0.09903322	0.11309760	0.0043
319	Methylglyoxal.August.male	Control.November.female	0.0237725714	0.06780635	0.06945753	0.1265
320	Methylglyoxal.August.male	Glucose.November.female	0.0218644423	0.06489546	0.06634608	0.1305
321	Methylglyoxal.August.male	Methylglyoxal.November.female	0.0207824618	0.06195900	0.06327398	0.1207
322	Methylglyoxal.August.male	Control.February.female	0.0458949836	0.05357054	0.05614743	0.0309
323	Methylglyoxal.August.male	Glucose.February.female	0.0612899585	0.03888283	0.04142156	0.0563
324	Methylglyoxal.August.male	Methylglyoxal.February.female	0.0952194423	0.03879170	0.04287416	0.0080
325	Methylglyoxal.August.male	Control.May.female	0.1033328776	0.05799242	0.06467553	0.0017
326	Methylglyoxal.August.male	Glucose.May.female	0.2333651312	0.03816434	0.04978163	0.0011
327	Methylglyoxal.August.male	Methylglyoxal.May.female	0.1354251136	0.04227108	0.04889233	0.0013
328	Methylglyoxal.August.male	Control.August.female	0.1986543253	0.05050344	0.06302328	0.0005
329	Methylglyoxal.August.male	Glucose.August.female	0.1029634354	0.04533605	0.05053980	0.0267
330	Methylglyoxal.August.male	Methylglyoxal.August.female	0.2608673923	0.04595940	0.06218019	0.0002
331	Control.Baseline.female	Glucose.Baseline.female	-0.0073869712	0.10519899	0.10442759	0.4734
332	Control.Baseline.female	Methylglyoxal.Baseline.female	0.0246619046	0.12756030	0.13078572	0.1384
333	Control.Baseline.female	Control.November.female	0.0466557928	0.10064058	0.10556584	0.0353
334	Control.Baseline.female	Glucose.November.female	0.0400484061	0.10059310	0.10478976	0.0792
335	Control.Baseline.female	Methylglyoxal.November.female	0.0230165930	0.09809167	0.10040259	0.1498
336	Control.Baseline.female	Control.February.female	0.0462143868	0.09094595	0.09535261	0.0546
337	Control.Baseline.female	Glucose.February.female	0.0743260080	0.08973458	0.09693973	0.0398
338	Control.Baseline.female	Methylglyoxal.February.female	0.0774943972	0.08152175	0.08836993	0.0226
339	Control.Baseline.female	Control.May.female	0.1034720749	0.09612505	0.10721925	0.0042
340	Control.Baseline.female	Glucose.May.female	0.1153795437	0.09452017	0.10684827	0.0193
341	Control.Baseline.female	Methylglyoxal.May.female	0.1075089061	0.08620165	0.09658545	0.0065
342	Control.Baseline.female	Control.August.female	0.1062452925	0.09491232	0.10619504	0.0078
343	Control.Baseline.female	Glucose.August.female	0.0482093539	0.10663451	0.11203568	0.1056
344	Control.Baseline.female	Methylglyoxal.August.female	0.1387137012	0.09115856	0.10584002	0.0035
345	Glucose.Baseline.female	Methylglyoxal.Baseline.female	0.0029584203	0.11971765	0.12007288	0.3149
346	Glucose.Baseline.female	Control.November.female	0.0392924327	0.09279793	0.09659332	0.0385
347	Glucose.Baseline.female	Glucose.November.female	0.0274233912	0.09216951	0.09476838	0.1036
348	Glucose.Baseline.female	Methylglyoxal.November.female	0.0144237192	0.08966808	0.09098036	0.1926
349	Glucose.Baseline.female	Control.February.female	0.0739002753	0.08252236	0.08910743	0.0093
350	Glucose.Baseline.female	Glucose.February.female	0.0856888103	0.07890426	0.08629913	0.0173
351	Glucose.Baseline.female	Methylglyoxal.February.female	0.1104312336	0.07242428	0.08141505	0.0026000
352	Glucose.Baseline.female	Control.May.female	0.1080877659	0.08737749	0.09796646	0.0016000
353	Glucose.Baseline.female	Glucose.May.female	0.1137575373	0.08254981	0.09314585	0.0109000
354	Glucose.Baseline.female	Methylglyoxal.May.female	0.1121534483	0.07672512	0.08641710	0.0027000
355	Glucose.Baseline.female	Control.August.female	0.1216625147	0.08502377	0.09680079	0.0031000
356	Glucose.Baseline.female	Glucose.August.female	0.0525146970	0.09325588	0.09842462	0.1655000
357	Glucose.Baseline.female	Methylglyoxal.August.female	0.1627771766	0.08127000	0.09707093	0.0003000
358	Methylglyoxal.Baseline.female	Control.November.female	0.0728871085	0.11551496	0.12459643	0.0117000
359	Methylglyoxal.Baseline.female	Glucose.November.female	0.0483011577	0.11660983	0.12252808	0.0578000
360	Methylglyoxal.Baseline.female	Methylglyoxal.November.female	0.0535495431	0.11401220	0.12046293	0.0539000
361	Methylglyoxal.Baseline.female	Control.February.female	0.1289184485	0.10659164	0.12236701	0.0031000
362	Methylglyoxal.Baseline.female	Glucose.February.female	0.1185518461	0.11001342	0.12480986	0.0157000
363	Methylglyoxal.Baseline.female	Methylglyoxal.February.female	0.1600220691	0.09807858	0.11676328	0.0011000
364	Methylglyoxal.Baseline.female	Control.May.female	0.1141900052	0.11260374	0.12711952	0.0039000
365	Methylglyoxal.Baseline.female	Glucose.May.female	0.1065875108	0.11731807	0.13131456	0.0240000
366	Methylglyoxal.Baseline.female	Methylglyoxal.May.female	0.1351930309	0.10368182	0.11989013	0.0030000
367	Methylglyoxal.Baseline.female	Control.August.female	0.1328329398	0.11358298	0.13098165	0.0045000
368	Methylglyoxal.Baseline.female	Glucose.August.female	0.0508812302	0.13303930	0.14017139	0.2259000
369	Methylglyoxal.Baseline.female	Methylglyoxal.August.female	0.1660648129	0.10965859	0.13149533	0.0016000
370	Control.November.female	Glucose.November.female	0.0035509540	0.08658399	0.08689254	0.3469000
371	Control.November.female	Methylglyoxal.November.female	0.0005527384	0.08398635	0.08403280	0.4007000
372	Control.November.female	Control.February.female	0.0769117689	0.07656580	0.08294527	0.0013000
373	Control.November.female	Glucose.February.female	0.0832224109	0.07097982	0.07742317	0.0135000
374	Control.November.female	Methylglyoxal.February.female	0.1285437305	0.06555059	0.07521959	0.0004000
375	Control.November.female	Control.May.female	0.0866243334	0.08137687	0.08909463	0.0014000
376	Control.November.female	Glucose.May.female	0.1302673354	0.07394741	0.08502315	0.0043000
377	Control.November.female	Methylglyoxal.May.female	0.1187473676	0.06973956	0.07913685	0.0007000
378	Control.November.female	Control.August.female	0.1564858931	0.07809789	0.09258635	0.0001000
379	Control.November.female	Glucose.August.female	0.0561176457	0.08424731	0.08925615	0.0831000
380	Control.November.female	Methylglyoxal.August.female	0.2006332098	0.07417350	0.09279032	0.0001000
381	Glucose.November.female	Methylglyoxal.November.female	0.0108789320	0.08254508	0.08345296	0.2609000
382	Glucose.November.female	Control.February.female	0.0570523796	0.07450615	0.07901409	0.0135000
383	Glucose.November.female	Glucose.February.female	0.0557818389	0.06761296	0.07160735	0.0323000
384	Glucose.November.female	Methylglyoxal.February.female	0.1129580369	0.06230231	0.07023604	0.0007000
385	Glucose.November.female	Control.May.female	0.0307245709	0.07964602	0.08217068	0.0718000
386	Glucose.November.female	Glucose.May.female	0.0753670952	0.07053063	0.07627961	0.0206000
387	Glucose.November.female	Methylglyoxal.May.female	0.0636664908	0.06673556	0.07127328	0.0113000
388	Glucose.November.female	Control.August.female	0.1150513675	0.07577952	0.08563154	0.0010000
389	Glucose.November.female	Glucose.August.female	0.0224606611	0.08181384	0.08369365	0.3331000
390	Glucose.November.female	Methylglyoxal.August.female	0.1616372339	0.07146269	0.08524077	0.0003000
391	Methylglyoxal.November.female	Control.February.female	0.0831703889	0.07169204	0.07819560	0.0006000
392	Methylglyoxal.November.female	Glucose.February.female	0.1001417524	0.06386082	0.07096764	0.0042000
393	Methylglyoxal.November.female	Methylglyoxal.February.female	0.1407749623	0.05923237	0.06893697	0.0003000
394	Methylglyoxal.November.female	Control.May.female	0.1210742027	0.07670956	0.08727649	0.0005000
395	Methylglyoxal.November.female	Glucose.May.female	0.1707604226	0.06630947	0.07996419	0.0008000
396	Methylglyoxal.November.female	Methylglyoxal.May.female	0.1490188913	0.06351943	0.07464259	0.0007000
397	Methylglyoxal.November.female	Control.August.female	0.1887479113	0.07240259	0.08924795	0.0001000
398	Methylglyoxal.November.female	Glucose.August.female	0.0879998464	0.07698965	0.08441846	0.0251000
399	Methylglyoxal.November.female	Methylglyoxal.August.female	0.2364372003	0.06808576	0.08916851	0.0001000
400	Control.February.female	Glucose.February.female	0.0019640340	0.05314224	0.05324682	0.4032000
401	Control.February.female	Methylglyoxal.February.female	-0.0051520344	0.05046263	0.05020398	0.5549000
402	Control.February.female	Control.May.female	0.0565668127	0.06832110	0.07241753	0.0079000
403	Control.February.female	Glucose.May.female	0.1114004213	0.05425107	0.06105233	0.0120000
404	Control.February.female	Methylglyoxal.May.female	0.0358670082	0.05433208	0.05635330	0.0784000
405	Control.February.female	Control.August.female	0.0619220216	0.06275587	0.06689835	0.0219000
406	Control.February.female	Glucose.August.female	0.0235507908	0.06320862	0.06473314	0.2335000
407	Control.February.female	Methylglyoxal.August.female	0.0930822852	0.05843904	0.06443698	0.0041000
408	Glucose.February.female	Methylglyoxal.February.female	0.0070773532	0.03369147	0.03393162	0.3098000
409	Glucose.February.female	Control.May.female	0.0296404047	0.05883948	0.06063677	0.1000000
410	Glucose.February.female	Glucose.May.female	0.1821391437	0.02969028	0.03630236	0.0163000
411	Glucose.February.female	Methylglyoxal.May.female	0.0062601930	0.03799063	0.03822995	0.3307000
412	Glucose.February.female	Control.August.female	0.0894339032	0.04885736	0.05365603	0.0304000
413	Glucose.February.female	Glucose.August.female	0.0270605312	0.03922580	0.04031679	0.2434000
414	Glucose.February.female	Methylglyoxal.August.female	0.1402978558	0.04269046	0.04965727	0.0085000
415	Methylglyoxal.February.female	Control.May.female	0.0877938025	0.05494708	0.06023537	0.0023000
416	Methylglyoxal.February.female	Glucose.May.female	0.2280199869	0.03218003	0.04168505	0.0012000
417	Methylglyoxal.February.female	Methylglyoxal.May.female	0.0677498745	0.03807773	0.04084498	0.0292000
418	Methylglyoxal.February.female	Control.August.female	0.0890629781	0.04653448	0.05108419	0.0168000
419	Methylglyoxal.February.female	Glucose.August.female	0.0475186968	0.03895200	0.04089529	0.1812000
420	Methylglyoxal.February.female	Methylglyoxal.August.female	0.1364741912	0.04173800	0.04833440	0.0029000
421	Control.May.female	Glucose.May.female	0.0200989770	0.06078186	0.06202857	0.1614000
422	Control.May.female	Methylglyoxal.May.female	-0.0082772301	0.05923423	0.05874796	0.6009000
423	Control.May.female	Control.August.female	0.0399521426	0.06835938	0.07120414	0.0413000
424	Control.May.female	Glucose.August.female	-0.0365349623	0.07143319	0.06891537	0.8606000
425	Control.May.female	Methylglyoxal.August.female	0.0790470284	0.06381535	0.06929273	0.0009000
426	Glucose.May.female	Methylglyoxal.May.female	0.0303944752	0.03702433	0.03818494	0.2003000
427	Glucose.May.female	Control.August.female	0.0745911775	0.04962166	0.05362134	0.0608000
428	Glucose.May.female	Glucose.August.female	-0.1034938194	0.03754387	0.03402273	0.8666667
429	Glucose.May.female	Methylglyoxal.August.female	0.1155614156	0.04242694	0.04797048	0.0233000
430	Methylglyoxal.May.female	Control.August.female	0.0218313629	0.05108332	0.05222343	0.1870000
431	Methylglyoxal.May.female	Glucose.August.female	-0.0565338800	0.04529271	0.04286915	0.8568000
432	Methylglyoxal.May.female	Methylglyoxal.August.female	0.0586177406	0.04600470	0.04886931	0.0537000
433	Control.August.female	Glucose.August.female	-0.0406743000	0.06123635	0.05884295	0.7770000
434	Control.August.female	Methylglyoxal.August.female	-0.0367683466	0.05601397	0.05402747	0.9745000
435	Glucose.August.female	Methylglyoxal.August.female	-0.0226963970	0.05260269	0.05143529	0.6638000
